# Defining the role of aerobic respiration in the metabolism and bioenergetics of *Enterococcus faecalis*

**DOI:** 10.64898/2026.08.30.748090

**Authors:** Olivia Paxie, Brunda Nijagal, Francesca O Todd Rose, Samuel Gastrell, Soleil Su, Anas Saleh, James W Grimshaw, Kyu Rhee, Henrik Strahl, Gregory M Cook, Rachel L Darnell

**Affiliations:** Department of Microbiology and Immunology, University of Otago, Dunedin, New Zealand; Metabolomics Australia, Bio21 Molecular Science and Biotechnology Institute, Parkville, Australia; Department of Medicine, Weill Cornell Medicine, New York, New York, USA; Centre for Bacterial Cell Biology, Biosciences Institute, Faculty of Medical Sciences, Newcastle University, Newcastle upon Tyne, UK

**Keywords:** Electron transport chain, NADH oxidase, energy metabolism, *Enterococcus*, bioenergetics, proton motive force, membrane potential

## Abstract

*Enterococcus faecalis* is an opportunistic pathogen and facultative anaerobe that primarily relies on fermentative metabolism to colonize a wide range of aerobic and anaerobic environments. In the presence of exogenous heme, *E. faecalis* can assemble a minimal electron transport chain consisting of membrane-associated primary dehydrogenases, demethylmenaquinone, and the terminal cytochrome *bd* oxidase (CydAB). This respiratory chain is thought to generate a proton motive force to drive ATP synthesis via the F-type ATP synthase, thereby improving energy conservation under aerobic conditions. However, a cytosolic NADH oxidase (Nox) also consumes NADH and oxygen, potentially competing with the electron transport chain for reducing equivalents and terminal electron acceptors; but the relative physiological contributions of these two oxygen-reducing pathways remain poorly understood. To define the roles of CydAB and Nox under normoxic and hypoxic conditions, we constructed Δ*cydAB* and Δ*nox* mutants. Real-time, *in situ* measurements revealed Δ*cydAB* had no significant effect on oxygen utilization while in the Δ*nox* it was significantly reduced; revealing Nox as the major consumer of oxygen. Semi-untargeted metabolomic analysis further revealed oxidase-specific alterations in central metabolism with the Δ*nox* causing pronounced shifts in the ATP and NADH ratios; highlighting Nox as a key determinant of intracellular redox and energy homeostasis. Finally, single-cell fluorescence microscopy showed that membrane potential, a component of proton motive force, was substantially diminished only in the absence of both CydAB and Nox, or the F-type ATP synthase. These findings indicate that the F-type ATP synthase is a major generator of proton motive force, even upon aerobic growth, and demonstrate a complementary role for the electron transport chain and Nox in the bioenergetics of *E. faecalis*.
