## Supplementary material for "Defining the role of aerobic respiration in the metabolism and bioenergetics of *Enterococcus faecalis*": Table S4

Sample	OP1007_1_WT_Hypo01	OP1007_2_WT_Hypo02	OP1007_3_WT_Hypo03	OP1007_4_WT_Hypo04	OP1007_5_WT_Hypo05	OP1007_6_WT_Aero01	OP1007_7_WT_Aero02	OP1007_8_WT_Aero03	OP1007_9_WT_Aero04	OP1007_10_WT_Aero05	OP1007_21_nox_Hypox01	OP1007_22_nox_Hypox02	OP1007_23_nox_Hypox03	OP1007_24_nox_Hypox04	OP1007_25_nox_Hypox05	OP1007_26_nox_Aero01	OP1007_27_nox_Aero02	OP1007_28_nox_Aero03	OP1007_29_nox_Aero04	OP1007_30_nox_Aero05	OP1007_41_cydAB_Hypox01	OP1007_42_cydAB_Hypox02	OP1007_43_cydAB_Hypox03	OP1007_45_cydAB_Hypox05	OP1007_46_cydAB_Aero01	OP1007_47_cydAB_Aero02	OP1007_48_cydAB_Aero03	OP1007_49_cydAB_Aero04	OP1007_50_cydAB_Aero05	OP1007_61_WT_Ext	OP1007_62_nox_Ext	OP1007_63_cydAB_Ext	OP1007_PBQC01	OP1007_PBQC02	OP1007_PBQC03	OP1007_PBQC04	OP1007_PBQC05	OP1007_PBQC06
Label	WT_Hypox					WT_Aero					nox_Hypox					nox_Aero					cydAB_Hypox				cydAB_Aero					Blank	Blank	Blank	QC	QC	QC	QC	QC	QC
Glycine	17571	24125	14798	23314	17258	17272	23405	19529	19995	14655	14430	20284	20302	21304	20750	18641	17651	18160	19822	26459	15595	18205	18098	17180	16775	20373	18660	16919	15598	6322	9042	9836	21183	15758	17050	15622	17577	17295
Glycolic acid	456671	355445	410543	604789	253302	390415	480656	264642	347923	191957	285271	217059	294018	364639	402474	245338	443849	565408	384144	268272	195182	252876	236706	213550	304982	203869	313772	210880	194464	1234	1821	1455	213680	305935	309650	364198	359204	359346
gamma-Butyrolactone	12322	8143	9272	685	8526	15154	9253	11719	12456	14603	3110	16702	14126	8341	8358	8647	7809	8073	11964	6212	18166	10259	7543	10393	9695	10381	9033	11446	12935	15701	16371	10537	11347	5385	6910	9138	10457	7776
Alanine	40089	38914	31787	38401	19071	47561	39504	33101	24817	35895	45388	59204	58588	66365	68230	55893	45754	53528	45527	57090	31032	44194	45317	39237	36952	29102	44605	43167	31333	2732	2734	2744	39121	41120	43411	42443	44716	49372
beta-Alanine	22309	24218	19470	17359	13956	33015	27272	19725	17736	23852	26054	37265	35853	40668	49721	36997	30948	35757	32491	37392	23788	21376	25527	22820	20782	14662	22457	21269	16546	2782	3428	2276	24188	25702	26604	27838	28305	27294
Oxalic acid	11152	11551	8526	4605	6234	9214	7424	7722	7793	7921	7381	11214	8792	11474	16287	9645	8712	9979	8339	8993	22159	6809	7326	8335	8057	8116	6902	5981	9947	8487	8251	8135	6434	8233	8773	9114	9925	9753
D-Lactic acid	4396650	3368058	4162855	3346947	2793811	4470213	4561171	1812052	4325851	1377007	2690044	2210428	2984130	3669056	4154943	1966145	3304480	3035605	5317388	2229464	1469005	1750896	1505908	1613162	3353921	1814171	2702783	1558258	1908472	4716	2007	3814	1179116	1902766	3092967	3603574	3717122	3791930
Glycerol	15956163	10747432	15269000	12823681	9154773	15751051	18930838	7076728	14281123	5101385	8044248	7695394	10803508	11636827	15285671	6954161	12964847	12197295	17186098	7802683	5563310	5752452	6686564	5077781	11301695	7047868	8834051	5890803	6262536	3561	5406	2879	5588797	8394624	10572337	12185501	13387024	12806340
Phosphate	33644	31461	29449	20413	25423	37445	33407	30686	25140	32724	39813	47603	48833	49683	55536	56551	50443	52962	45843	53801	38902	37192	42386	33914	28974	22696	31976	31478	26905	2828	2870	3573	36752	39014	35880	37394	35442	38265
Acetoacetic acid	16851	14657	13930	12258	11886	17580	15961	17889	10237	16607	9989	13510	12586	12702	13179	11079	13586	13382	12201	12206	15844	23722	22456	17099	20274	15481	22097	17859	24765	1974	3338	2355	15214	15750	17919	15967	16678	17719
2-Ketobutyric acid	16749	13368	13936	11002	10593	17603	15346	16786	10803	14934	8810	13436	10764	10932	11806	10916	12152	12076	12362	12434	14468	23418	21003	16870	18598	15671	20664	16261	20943	1457	1745	1597	15251	15608	16221	15969	16926	16056
gamma-Aminobutyric acid	60822	60310	52709	54724	40914	70354	63178	54999	49292	60287	65395	76953	71036	80157	81049	77760	73729	73324	70560	72428	65228	70182	75795	69584	69587	57129	70375	71800	63155	14051	13237	14531	62183	65938	69710	70498	70885	72475
Malonic acid	23991	25217	21658	12183	13312	21501	14583	12491	16754	14382	13992	23188	20427	21681	30309	20735	14275	20209	18428	15451	18803	17461	11190	20128	23003	12979	16547	13583	19312	20255	23467	22415	12787	17301	18944	20699	22659	24845
Serine	2865	2779	3735	2390	2955	2876	3193	1387	3841	3028	1377	3724	2186	2503	1690	1976	1521	1570	1490	1308	2885	1585	3056	2108	2574	1134	2115	1642	909	645	549	273	3931	5092	4616	4672	5036	5275
Glyceric acid	20744	14849	18242	11450	16050	19433	21247	21862	19874	16955	4593	4921	6636	5356	8069	8287	7150	8676	7006	6792	24632	20335	21021	18321	29640	18269	22653	20263	20099	187	216	156	15129	15718	16982	15651	16120	17201
Uracil	17369	11473	14675	11307	12400	20367	16693	15752	8756	11115	16478	18924	16342	18586	25567	18568	18156	16066	19368	18828	25886	52796	54743	47791	22296	16457	25194	23017	25701	1438	1484	1745	20724	17791	21832	20870	21494	21529
Proline	25459	25876	19630	24668	11178	43589	34066	24555	19614	28602	34779	46502	44813	51832	56681	52153	47254	61014	41666	49765	20572	18411	20458	17899	19620	16698	22105	24146	18194	223	255	134	26157	30569	30284	31112	32478	30923
Fumaric acid	6930	7229	6077	3665	4364	10108	8185	6198	5465	6634	7782	9579	10391	11110	12220	9924	9666	8858	9475	11068	6676	6876	7378	6027	5435	4479	6251	6289	4347	1299	2081	1669	7510	8413	7997	7880	7552	7717
Levulinic acid	9367	8395	4851	6147	6632	8460	4641	6620	5619	4098	5287	3494	4121	4863	5445	4337	4467	6853	3876	3859	1547	1432	1579	1542	1114	1564	1698	1580	1003	1135	1596	1360	4015	5021	4781	5205	5452	5269
Caproic acid	70277	46174	58894	28298	35210	46961	52253	41789	33733	33941	31822	35667	34373	36381	44967	37005	41915	37811	41372	32953	47799	54159	51987	50684	60119	43033	55130	48009	48622	30799	28395	27881	53739	55165	61610	62972	68376	70108
Valine	77395	70390	64199	67305	47265	107010	122978	72300	60354	73228	84942	111093	109944	116982	138486	104696	95683	137791	91545	114452	74728	93498	103448	72884	79143	60898	89946	89151	67124	671	799	681	81096	91398	91094	90731	93887	92260
Betaine	36781	36759	28212	23722	18120	65199	47511	44778	28807	43881	48069	53907	54417	65465	65508	53350	50778	50788	47040	60087	33654	40905	47778	32757	32346	22026	38637	38744	23126	929	789	899	39021	46073	43663	45262	45435	46785
Succinic acid	20307	16697	18259	17980	18682	25274	18296	21028	10160	13225	15974	13293	16517	16452	21251	12436	12719	15232	12113	10615	19781	13248	21250	24205	9082	7325	9479	8188	7768	3705	3829	4314	15995	15845	17771	18008	16777	16187
2-Hydroxy-3-methylbutyric acid	14591	13686	25364	9164	14787	25453	29649	28440	18612	19964	17339	81870	26874	12668	18279	24295	21511	10901	28789	12271	34063	22958	16453	12497	25564	20604	38363	45110	45197	17289	15806	10290	53422	17111	21493	27212	27492	27462
Threonine	54996	53732	49743	34920	34865	79071	62535	52433	43804	56419	61376	75881	80375	84940	92659	77424	64928	80823	67059	76128	56256	75021	72804	57797	69344	49226	79698	75689	58901	385	320	336	54967	65339	66337	68096	69391	63947
Homoserine	2063	1693	1613	1652	1121	2235	2066	1639	2193	1610	2768	2227	2152	2302	2349	2050	2198	2265	2144	2152	1848	2563	2494	1928	2340	2581	2396	2243	2202	264	259	359	1860	1796	2657	1825	1733	2290
Pyroglutamic acid	478321	448393	373600	372106	361558	748312	554332	513643	410329	465587	473697	608177	640769	716045	679498	645493	402348	399404	475219	593479	566481	529756	571009	429244	470241	351206	572717	545278	421855	2284	4485	2319	433964	474409	550550	604401	589017	563883
Itaconic acid	9368	9354	8971	6335	5877	31505	34271	15593	26103	20698	53026	61952	62967	69274	74861	87657	71282	86730	90847	97117	14284	3518	7794	7363	3045	2696	4105	4596	3125	560	448	559	29788	32350	33793	31262	30696	28252
Leucine	276642	255173	238906	222112	189780	416852	335396	249444	220337	321570	382150	443299	458568	446213	523227	367840	391074	375214	392210	397869	264547	264172	367992	259763	262880	170671	281764	302794	192565	103	439	289	352060	344076	319156	312220	367065	341944
Isoleucine	90875	88035	66817	74318	59496	150490	126930	91621	75356	95406	124554	144839	139433	150065	173171	135530	132969	126963	120709	147586	89650	88946	122020	84752	88058	57731	106417	107253	70441	131	254	166	95910	121577	112093	111084	112319	111460
Asparagine	59967	64269	51824	36933	31510	73210	60350	56084	36775	63426	73932	93338	95950	110913	120612	88897	84368	92405	75796	93017	61807	51444	69569	57223	53007	38258	61938	57648	32923	129	146	124	61453	63648	68368	68066	70305	73035
2-Ethyl-2-Hydroxybutyric acid	41068	28959	34088	17605	29071	36192	29970	25331	20153	18083	29947	24244	30081	30777	41625	29561	28817	27585	31922	28386	40202	81870	84129	56112	83457	55560	86058	73903	68624	1675	1109	1680	39297	41529	42759	42422	45192	41681
Ornithine	19398	19141	16761	9763	11810	20101	19702	16007	9426	14521	14817	15734	14980	14860	18757	14312	11437	12278	10682	13583	6289	13701	10955	6789	8826	8231	10664	10781	22780	0	0	0	13429	15150	14837	12967	15173	14605
Aspartic acid	334842	347900	267367	189477	207099	504931	413360	292327	246827	342381	378891	500466	534180	623507	692805	567040	484128	517238	512691	539980	336054	282452	364412	283883	256057	176374	306617	324728	192557	235	328	256	356631	393164	384212	375142	397999	393314
Malic acid	6187	6307	6309	4023	6581	7690	7197	4492	7744	8083	7258	12711	15421	7518	13193	10165	7888	10877	13270	23658	30794	11461	26267	24546	51782	8952	20686	9715	15448	2298	5072	2585	13749	16151	13179	16291	15653	14555
Adenine	4849	3201	3865	3775	4551	8889	7482	4111	5109	3812	5655	4556	6690	7984	7624	6740	6667	5333	7533	5519	6491	14959	14917	12497	5905	4900	7331	7344	4734	2399	626	1069	5397	4973	7522	7209	6473	6604
Threonic acid	15497	13613	13102	9589	9572	22976	18215	14812	11333	16001	38013	47243	50534	57930	63917	54699	49725	62519	45855	51154	18452	17197	21045	16621	16301	13324	20310	19736	15976	203	175	158	26815	29588	27286	29540	29329	29187
Hypoxanthine	14931	8324	11930	7329	7711	20171	18994	17753	11747	5890	13851	14467	17886	18210	24896	19654	23164	20630	21145	18118	19991	45244	63183	40199	33508	17610	36888	21666	17928	159	101	160	18360	24151	22795	23731	26828	21821
Caprylic acid	2681131	2026130	2344347	912155	1423262	1949283	1836289	1943209	1432618	2028269	1240333	1267524	1190174	1545708	1783446	1504436	1495151	1367824	1693236	1565835	1949620	1650379	1430875	1861594	1806705	1901636	1895296	1904673	2085818	1666090	1508595	1828398	2787780	3007775	3169739	3267370	3240639	3142199
Glutamine	23153	25334	18521	13835	14502	31833	31118	24450	18668	27166	28308	34828	32337	35853	40079	30589	31975	31596	28441	35700	34479	37570	39396	32059	36674	29767	43547	38971	33639	48	0	96	29041	32457	31795	32147	32996	32370
Lysine	21928	20284	18305	20036	8669	26438	18653	14682	17595	21381	30385	46568	47486	49126	59554	44825	36637	46261	41342	39552	17578	6702	13100	12283	16855	8044	15520	13141	9820	37	0	0	16557	20160	15738	23225	26471	25148
Glutamic acid	1629368	1602054	1414147	948396	1089313	1891039	1775284	1503772	1203369	1648929	1744531	2082253	2122459	2208929	2510391	2150975	2066442	1986882	1952462	2156177	1934411	1961627	2364696	1888743	1867847	1501591	2093265	2091255	1607161	134	293	291	1660487	1836628	1956401	1905986	1809367	1967590
N-Methyl-D-aspartic acid	1629368	1602054	1414147	948396	1089313	1891039	1775284	1503772	1203369	1648929	1744531	2082253	2122459	2208929	2510391	2150975	2066442	1986882	1952462	2156177	1934411	1961627	2364696	1888743	1867847	1501591	2093265	2091255	1607161	134	293	291	1660487	1836628	1956401	1905986	1809367	1967590
D-2-Hydroxyglutaric acid	39156	41798	36110	25374	23383	135447	131187	57460	97597	86808	199108	255298	254318	287065	338232	358119	289827	379122	351080	370836	59677	17584	29271	30283	15266	12599	17917	19038	13481	1191	1781	1967	113727	125011	128590	130817	134482	127697
Methionine	28256	23138	23755	20238	9379	42292	38864	15665	21273	14522	21812	22540	36945	33465	44096	28999	31330	32174	28546	32922	15770	22459	21772	19383	30162	12273	34204	21169	17479	0	0	0	28318	29973	28936	33423	35860	32306
Ribose	2486	1739	1293	1856	1120	2345	3466	1817	1375	1457	2293	3425	3414	3988	4683	3546	2849	3426	3059	2845	1555	1842	2553	1560	1428	1298	2235	1730	1529	282	207	147	1823	2295	2277	2242	2463	2797
Guanine	4552	3977	4139	3689	4269	6215	8048	5209	4169	3567	3264	4249	3716	4081	5363	4656	4746	6701	4819	5682	2872	3919	3984	3925	2301	1580	2919	2090	1858	0	40	36	3980	4143	4405	3778	3472	4228
Xanthine	14962	10130	13154	8084	7835	21447	23642	13715	17550	11205	27269	27161	32662	32446	47455	35564	40210	40392	41914	35895	13028	8612	10962	11663	6225	3847	6029	4927	5303	43	56	58	13942	16713	20963	20482	20313	20234
Pelargonic acid	497362	435175	400743	181168	303695	402718	284809	315442	256266	306637	262922	259565	234088	252756	310623	263592	245744	274216	283835	251027	327883	206564	185381	225719	222421	230361	213209	208367	221773	190697	187645	223246	437882	444697	508654	442074	508702	509135
Carnitine	2075	2209	1703	1094	1134	2457	2599	1555	1154	1850	2718	3899	3485	4334	4777	4278	3213	6741	3843	3645	2344	3123	2768	2384	2941	1993	2825	2908	3099	0	0	0	2737	2473	2350	2746	2553	2883
Methionine sulfoxide	523	459	412	290	353	544	934	380	364	513	300	356	450	400	293	330	339	354	241	319	2563	4244	3145	2272	2442	1609	2146	2581	2622	0	0	0	1014	1086	962	1078	898	889
Phenylalanine	108694	88391	84599	73729	66956	164903	145158	113395	100852	109572	95976	121493	127406	123809	134710	123452	111262	112266	112922	130193	111700	104835	130133	102247	92444	70952	108343	102400	81290	159	318	154	100014	106769	103147	112658	120272	118233
Pyridoxal	2879	1590	10000	1969	1920	2492	3146	2601	1282	3320	1762	7507	3730	2792	3245	1981	1916	2723	2597	2586	7597	1033	3219	1942	2106	2402	2053	3485	2410	73	2135	139	2658	2532	4116	4202	4457	2994
Phosphoenolpyruvic acid	10889	9814	9323	4120	9253	8082	5996	7869	6144	8327	1566	2719	2063	2469	2347	2438	1778	1754	2047	2265	8887	9736	9195	8030	14771	9015	11154	10489	11483	0	0	0	5789	6844	7455	7145	7362	8375
Dihydroxyacetone phosphate	2097	1776	1403	708	918	1817	1545	1073	868	1367	1442	2399	2139	2977	3006	2704	2285	2885	2342	2112	2097	1836	1592	2148	1374	844	1261	1058	1386	0	0	0	1246	1400	1360	1827	1654	2166
Glycerol 3-phosphate	91089	76015	78154	42325	60737	127992	105753	85606	61512	75033	159959	188325	192138	213149	248474	198730	179597	159285	188848	202410	207820	171165	253346	261640	76744	54115	92337	82558	69996	37	43	0	127602	140291	137576	138121	136832	132550
beta-Glycerophosphoric acid	279284	256976	233549	130723	191829	324837	258250	248312	206266	262910	192514	265236	241020	276549	274909	233771	250605	231120	222065	259692	307922	299743	350803	259353	260992	185404	277783	242866	178352	32	30	0	257243	244657	269925	275948	261243	284943
Capric acid	478096	367749	379976	235316	308459	521426	513144	340734	308096	351145	209048	208536	247126	243347	351657	302762	317470	388959	341274	285545	290858	264326	330464	257475	231537	146465	241172	211900	156806	18506	21824	20842	309839	332603	308443	330616	346580	337730
cis-Aconitic acid	908	793	644	285	371	932	1329	752	709	620	1062	2749	1338	4270	4231	2702	1774	2660	2196	3136	780	262	678	462	348	295	403	532	573	215	275	331	767	929	1132	912	967	818
N2-Acetylornithine	841540	782731	776873	587699	655571	853057	674906	843702	553435	874084	388134	423742	436680	508561	494421	338878	316890	375021	353230	394577	996897	1005118	1223839	1011517	983200	810619	1211034	1164434	499907	39	42	33	655470	735145	709731	725001	761025	694487
Citrulline	26161	24653	21843	11302	15648	24260	21997	18441	11226	15741	16052	21848	20628	21096	22622	19233	13803	15303	12780	15647	7047	17980	12511	9935	11898	9486	12819	13109	27322	33	0	0	16212	17428	18084	18117	19166	18351
Ureidosuccinic acid	1746	1330	1115	487	930	3356	2175	1231	951	1670	595	1688	1701	1800	2301	1663	893	966	804	1313	4128	3749	5479	3252	2668	1302	2909	3100	2784	0	0	0	1841	2036	1945	2116	2245	1958
Galactonolactone	3970	3892	2819	3046	1798	7438	13912	4194	7583	4774	10764	13181	13076	14348	18100	20741	13275	26208	13457	22629	7798	8292	8689	7360	6278	4378	7872	6658	5549	115	86	138	7128	7599	7583	7995	9295	9840
Gulonolactone	12315	10995	9914	5599	10797	12491	10098	10817	6511	10923	7130	8610	8623	8203	9507	7825	6231	19157	7297	7714	9705	12685	12285	10365	11364	7726	11937	11370	12890	136	212	182	8887	9746	8961	9731	9526	10272
Glucosamine	5888	7077	4468	2928	2822	16979	9092	6524	4669	7811	9653	10281	10104	11288	13195	9681	9716	9866	8815	10648	5969	6235	7873	5991	6853	2302	6694	7531	4318	80	41	40	6583	8513	7704	8543	8655	9557
Fructose	979238	1083609	812017	541529	502035	1386484	1376150	920877	1093704	1071139	999411	1321709	1221342	1495161	1446294	1261059	1454986	1998738	1349538	1548999	693686	348201	615539	507075	530464	345730	512816	388812	350268	526	447	536	1056036	947253	1028751	1070651	843952	1098715
Glucose	1365002	1478115	1139709	779698	872456	2231945	1940759	1525080	1734860	1886981	1489752	1750568	1648243	2020210	1959449	2021944	1868117	1805501	1940002	2069584	1173409	587692	883279	755277	717476	563614	791904	705663	525129	549	441	667	1376217	1510693	1459952	1459304	1448148	1569664
myo-Inositol	4741	4980	4062	2532	3199	5909	5018	4257	4102	5073	5239	6146	7255	7171	7718	7320	6036	6769	5761	6375	4538	6848	6805	5192	6180	3719	5888	5308	5103	227	280	818	4178	4948	4072	5547	5654	5392
Sorbitol	3719	4307	4667	1609	2658	1687	1386	2030	1549	2273	2558	5165	2741	2247	4114	5022	3058	2815	4093	5474	9015	62094	48756	36965	47295	38780	56727	46278	57241	159	0	63	13503	15086	16060	17481	15603	14215
Phosphoserine	590	545	457	267	359	650	504	456	360	522	441	709	761	600	790	404	686	369	398	560	914	681	937	1071	758	451	743	893	453	32	0	0	546	564	511	673	661	578
3-Phosphoglyceric acid	46461	41381	46995	13922	47788	43583	32114	45124	31305	45051	12603	18085	15782	17387	17527	19543	14577	16472	15667	17486	51744	45978	46921	42498	63872	45626	48821	45958	48297	377	121	81	32036	35133	36291	39432	36915	36109
Undecanoic acid	9448	10390	6714	7241	6724	10903	6717	6713	7355	6314	5482	6812	6581	6342	8708	6794	7539	14039	7698	7308	5195	4630	4261	3764	4426	3470	4299	4414	3657	1166	1435	1288	8993	8180	7847	8784	9569	10032
N6-Acetyllysine	7857	6974	6326	5409	4599	8720	6501	7160	3352	6150	5011	7147	6487	7430	7799	5432	5680	7227	5395	6844	9917	13021	12771	10152	10876	8835	12301	10958	8581	25	0	41	6756	8005	7742	8041	8736	7956
N-Acetylglutamic acid	24504	28579	16456	14907	9353	38271	29198	24229	18756	26625	18728	37448	27491	34961	31922	38117	41102	31908	33749	36908	44567	39935	48234	43025	35027	24371	37508	33724	24016	43	114	82	31157	29701	32450	32615	31317	35620
N-Acetylmethionine	1830	2210	3334	1797	1473	3828	3756	4616	1352	2733	1910	2856	4250	1401	1532	2374	2524	1131	3029	1304	6042	6571	5378	3391	4954	4574	9161	12212	10406	0	0	0	5021	1851	1854	2188	2381	2192
Citric acid	486	433	396	253	386	343	520	427	739	8705	280	846	369	1193	1555	598	356	431	292	828	831	444	633	327	361	289	458	277	1592	107	161	225	1093	1136	1162	1197	1197	955
Galacturonic acid	3194	2261	2857	1023	2980	3854	3528	2621	1773	2996	2149	2615	2759	2609	3116	2042	1702	2181	2028	2190	2842	903	1516	1908	751	586	740	612	701	0	0	0	1802	2712	2478	2656	2502	2193
Gluconic acid	80761	68837	73408	39860	64987	123068	106795	89580	94143	88906	74428	80377	86346	83863	95472	85142	74263	90430	87781	96996	64028	59799	57305	51954	53887	48283	56844	53981	71567	96	295	189	75816	80152	85818	82831	84673	74997
Dodecanoic acid	116966	107589	82279	58183	77903	113805	73596	76326	80936	82052	89007	105594	97935	101349	122327	107683	98826	110730	109214	96814	105938	90714	78167	83156	107416	81452	91228	81430	96295	19664	15343	23545	92720	93084	98920	100236	106989	106026
Tryptophan	65108	63297	59661	44335	32339	102718	94702	38603	64911	45018	40335	55935	82742	89176	94045	61707	86818	87031	81148	59859	40972	22195	30735	30135	25117	14245	28832	21948	18538	37	38	0	42228	60873	62905	71728	67219	66760
Deoxyribose 5-phosphate	6999	5394	5926	2591	3964	7643	5713	5362	4233	5750	4282	5676	6585	6002	6019	4430	4447	4945	5523	5762	3606	2322	3553	3557	2936	1620	2440	2333	2381	94	44	37	4694	3953	4677	4861	4981	4952
Deoxycytidine	71219	69124	59145	50937	44114	70503	58921	59120	39165	61649	109265	150299	144058	163852	176539	143311	128441	128525	130297	144160	31570	36683	39652	28498	39259	29226	46009	46445	26521	62	35	38	78485	85876	80356	84583	84383	84897
Deoxyuridine	4725	3235	3672	3544	4603	1909	1638	4144	1615	2472	5590	4883	4960	5301	6040	5928	6087	4837	4267	6069	29005	48469	46138	39038	20084	16214	21598	15707	15749	172	131	155	10438	10989	11550	10883	11203	10675
Myristic acid	1596197	1522640	1280295	1211117	1373429	1357410	1430307	1284657	1790522	1504127	1384430	1663094	1604867	1623647	1321906	1425128	1379961	1802038	1332112	1576634	1934221	1675741	1235288	1524743	1929354	1465801	1377918	1897016	1424006	853066	541867	795469	1396209	1555657	1661261	1715835	1694808	1670821
Ribose 5-phosphate	0	11597	0	0	0	0	11482	14245	0	0	11611	15816	0	0	0	0	0	0	0	0	13568	16259	18838	13079	12259	9287	12977	12693	13756	0	32	0	13263	0	14014	14012	0	12918
Ribulose 5-phosphate	32718	25921	29774	13830	30849	23129	13651	25448	4983	19725	5292	9039	6268	7321	9447	5469	6544	6125	6309	6313	44311	104324	102762	69118	57229	47917	65250	64664	59254	37	32	36	29486	31469	31200	32191	31054	31468
Pentadecanoic acid	59086	55110	52249	105218	54825	72619	28332	36814	65457	41751	67610	117239	74956	55264	54221	79420	56206	118721	78017	51704	46694	29274	34186	34899	48279	37758	39651	51126	40351	23060	7594	26810	59102	64779	68734	62046	58197	68779
Cytidine	3601	3393	3041	1773	2596	5110	5237	3639	3097	3329	3783	4926	4446	5540	5819	4920	4429	4266	4527	5013	4144	4968	5734	3980	3826	2445	4248	3831	3134	44	38	0	4492	4461	4066	3969	4254	3706
Uridine	68660	60392	69665	58043	75259	85179	83599	89635	75278	79915	108270	109189	103458	111886	121796	109900	110865	112134	102348	124632	182224	158878	199340	163063	85651	80732	100903	87682	87190	118	187	72	100852	114204	108689	102871	99317	96794
Deoxyinosine	2157	1950	2074	1863	1798	2609	1821	3460	2708	1279	34879	41423	28337	33853	42929	52448	40791	37101	50590	67497	23113	38054	52513	40541	15243	11136	14533	12162	6881	0	0	0	13067	11323	15217	15434	15446	15239
Palmitic acid	1795536	2035987	1478642	1062774	1215492	2184119	1706348	2127981	2323683	1956242	2761695	3624542	3745100	3166488	3927147	3436720	3646222	4566861	3529126	3927533	4450794	3861127	2948951	3120345	3494600	3088122	3360626	3357075	3474519	379322	1000662	610339	3490177	3875110	3935862	3967183	4199719	4034594
Glycerophosphocholine	318062	294728	268544	178282	240738	373362	291916	312799	247106	349921	250994	320554	299336	330351	350554	299037	275872	281006	263870	280917	351159	336772	421908	332966	304221	237783	324335	324880	212224	0	0	0	306734	315623	310734	290728	313029	318008
Glucosamine 6-phosphate	4153	3912	3522	1683	3349	4940	4901	3726	3460	4792	3914	4385	4865	4869	6229	3864	4148	4738	4355	4784	3915	3542	4629	3587	3401	2539	4068	4608	3318	0	0	0	4196	4370	4194	4095	3886	4082
Fructose 6-phosphate	80383	77598	68787	40274	53516	98347	79474	74273	61410	83526	110835	137603	137333	144503	167799	152338	130505	130684	132748	151351	91706	64923	91134	75238	65094	52559	71008	67797	62728	500	347	309	91579	102091	95125	96014	97558	91599
Glucose 6-phosphate	270826	286717	241732	149157	154722	599014	465435	290569	412416	417761	567320	800343	832721	987607	1033412	973455	828603	730918	762492	870999	220903	89477	136539	137368	96679	67377	95765	94627	72530	2517	1658	1038	360711	404827	374359	400623	417899	403999
Aspartyllysine	4017	3127	2716	1553	2538	5560	4209	4158	2315	4015	2728	3509	3638	3784	4832	3168	3092	3060	3332	3709	6164	4864	8773	4901	4619	3218	6185	6088	3862	0	0	0	4100	4396	3975	3715	4468	4011
Deoxyguanosine	1735	1234	1671	996	1438	1360	1271	2461	901	1249	1796	1876	2159	2553	2443	2861	2378	2520	2143	2402	8935	6705	7743	7930	2150	1344	1961	1841	1364	90	93	38	2255	2827	2494	2888	2606	2806
Inosine	58249	52564	53770	39848	51130	59885	39798	99979	29577	53809	135130	158776	151250	162776	174390	156373	144809	130972	125226	163079	270084	544035	843366	569113	277922	201116	282471	239115	126285	0	0	0	174516	185748	180274	176837	180102	171651
Heptadecanoic acid	19492	18973	28474	32021	18299	23785	15598	18814	29177	19203	40504	63701	46053	39271	42783	35999	28382	56877	35175	31796	28726	20806	18198	18644	22056	20468	21887	27404	23419	9010	6244	9143	34413	37924	38385	36308	40505	35130
6-Phosphogluconic acid	25709	20937	21923	8361	20800	33162	32222	25049	28025	29899	30866	42465	37972	48701	54012	38444	36417	38378	36186	40084	15751	9132	11683	10405	9963	7307	10532	10331	10990	343	248	151	23333	25812	23535	27669	26683	25765
Linoleic acid	45015	43394	44881	24753	35163	45820	38692	46778	38012	51372	51898	78160	70728	74573	70583	46765	46133	52776	44840	47038	48111	35287	32534	31440	30199	26438	28997	30750	36561	2346	2412	3364	56280	64483	66120	63648	68799	64071
Oleic acid	810547	707860	686290	395461	694755	1123977	1033649	994469	951369	1033934	1468209	1852397	1650097	1741423	1869191	1027586	886176	1362331	1143811	1205137	1081352	1225396	961720	853725	625046	522832	596218	613350	767316	36151	18685	34016	1046231	1151835	1200543	1209091	1199843	1182675
Guanosine	46132	43781	48929	30665	49148	57248	41685	69925	33762	52034	84546	91239	89612	98780	106410	95721	88103	94246	79635	103046	91794	80650	117867	98389	37984	25834	38576	32754	24834	43	33	0	66406	69705	68041	66544	67102	65888
Stearic acid	1379742	1760092	1080992	715533	896727	1393866	1066881	1518998	1494073	1244446	1300707	1807013	1948613	1690196	1778216	1986729	2074143	2588122	1674333	1884438	2380944	1962173	1542541	1520858	1668924	1704068	1649656	1894073	1830266	246286	609647	361920	1833715	1963482	2120984	2091114	2053301	2129071
Deoxycytidine monophosphate	5509	4148	4340	2164	4638	7650	7112	5690	5578	5520	10056	10817	11895	12379	13036	9058	7879	9504	8542	10375	3479	3212	4035	3025	2773	2255	3346	3408	2449	0	25	0	5904	6885	6535	5921	6602	6877
Arachidic acid	18995	28729	23184	11354	11994	18474	14568	19712	15367	14454	15906	18808	19269	21163	22573	17897	19795	24077	19005	17771	22193	19644	15170	15928	17797	17672	17615	17764	18267	2698	6460	3572	21497	23000	22850	19413	25714	21955
Octadecanedioic acid	7809	6962	4580	6097	6697	8506	5284	5714	5786	6273	5372	7394	6079	5253	5243	7440	5740	6900	6438	5156	5304	6101	6185	5132	5198	4236	6346	7152	5108	2073	1470	2431	8469	7468	7803	7927	0	8036
Cytidine monophosphate	132459	115369	113693	61386	107089	186706	171901	137237	127398	145071	231257	236616	294842	291221	324270	243418	195003	249236	220774	255259	119795	117365	131273	96893	91503	75221	101512	106066	101342	72	56	42	162729	167073	164941	165815	177031	163458
Uridine 5'-monophosphate	188366	181778	163665	92938	146418	355669	356260	216145	280508	261850	284853	305432	350235	373217	400879	333780	276463	340796	313329	328845	326902	266818	282500	229550	182986	139401	198625	189583	195966	73	1660	129	245097	269380	273342	261917	273990	264892
Cyclic AMP	4422	3882	3687	2517	4088	4631	3943	4752	3505	4314	2558	3311	3589	3073	3478	3305	2949	3405	2484	3526	8966	7013	9226	6343	7182	4825	6844	7369	5798	0	35	0	4618	4950	4036	5151	5277	5183
Deoxyadenosine monophosphate	6613	5700	7385	2452	8166	9681	7851	7298	6622	5993	7787	10399	9928	10415	10007	9536	8514	8785	8965	9036	14520	11679	12392	10342	9199	6810	10399	9344	9240	0	0	0	8522	8872	9097	9385	8841	10310
Deoxyinosine monophosphate	5445	4836	4482	2710	5041	6887	5701	4520	5457	5099	6773	7601	7583	9570	8910	9194	8085	8297	8504	8115	2353	1999	2373	2134	2016	1530	2258	1983	1869	39	60	43	5335	5458	5421	5193	5492	5465
Fructose 1,6-bisphosphate	350965	326653	277286	104704	183274	336747	291440	335240	208646	372460	436825	647860	535399	695843	734458	659762	612317	630832	540887	670979	343582	274672	470877	298712	262931	191908	261454	263634	238829	14448	7510	5071	361956	381464	355710	390208	360145	366543
alpha-D-Glucose 1,6-bisphosphate	219772	185898	183406	65672	108094	210037	179029	186575	139431	186207	272943	340595	332820	366446	410754	350281	284958	310401	304138	355335	186183	156244	215867	165045	147144	124526	149321	154565	132920	10768	6733	4682	204528	196981	238345	193869	221191	209078
Behenic acid	4380	4491	5179	2500	2640	4028	4609	4673	4833	3366	7191	8351	6682	8167	7142	5787	6199	6297	5750	5771	21487	13689	10291	8650	5620	12849	10158	14066	16863	1190	1710	2381	7113	8999	8282	7820	7065	7806
Maltose	21607	17304	25842	11175	23571	21294	19590	20438	13263	17639	8553	10479	7722	8829	9869	9013	9138	8314	9120	10051	18226	4289	21138	14009	5141	4357	6759	6838	3329	653	963	1003	14151	12856	14784	15751	15522	13355
Alpha-Lactose	9316	8967	9895	5080	20342	9294	7911	8927	12219	7643	4703	7331	4573	5065	5279	4841	5025	5685	6454	6518	5839	4757	7409	6280	3218	2285	3683	2786	1812	724	1368	1005	11747	12777	14366	13521	13050	13768
Trehalose	24537	22627	17931	11521	20786	30706	25370	26428	17840	20256	10445	16310	15500	15742	13375	14480	12637	11544	14574	18522	17644	19904	19212	12386	18178	23783	23742	22064	33947	549	601	605	17209	19383	20765	16293	21362	17242
Adenosine monophosphate	244051	228280	211577	110455	205737	343883	308343	257421	234254	268902	283222	351308	373506	393252	400744	360634	332541	308664	330033	351170	342076	340693	409359	308531	360099	257842	387461	370683	300758	678	416	281	293614	305297	319076	322490	315095	338160
2'-Deoxyguanosine 5'-monophosphate	7625	6928	6932	4907	6436	12289	10280	8934	8890	8905	8965	9642	11347	11423	13873	11365	9576	11480	10873	12219	16108	15734	15987	12801	10969	6948	12193	11650	11798	233	229	227	10550	10066	10480	11071	10327	10279
Cortisone	20353	12557	24583	22155	20892	29777	22231	22517	24869	19159	18853	35852	28900	17105	29531	29394	30746	31255	39445	26555	49817	26100	26213	29344	16520	12464	22259	18283	12304	48	0	0	24810	45699	25506	37148	43891	27466
Guanosine monophosphate	105438	97086	88018	48210	83281	148775	150029	107545	109055	115911	150953	150587	186702	188441	190743	159728	131984	169956	150246	175753	98419	102685	114483	87696	80120	61473	85460	90215	81115	168	107	55	115647	123179	124699	121621	123195	126059
3beta-Hydroxy-5-cholenoic acid	328	216	256	209	185	311	165	345	210	207	5339	5442	10431	4762	11379	6586	8720	13977	9508	13874	7032	5181	3418	7624	8566	7027	5980	3597	5424	66	5595	1846	3028	3882	3846	4188	4443	3735
Uridine 5'-diphosphate	87064	71647	82147	30734	87489	109165	90890	86297	68004	83340	80009	102913	102952	106317	119424	86483	81915	82922	83549	87013	156076	209212	214129	160662	167810	125335	188462	184191	148146	307	222	108	112091	119674	112363	116694	112002	120003
Cholic acid	4891	6542	25214	5281	8174	8785	13819	10853	6079	14239	9135	17751	10400	9602	10000	5495	5899	5210	6442	5581	19265	2929	5392	8980	9282	8540	6642	10290	5106	0	10624	39	10841	10913	10382	11484	10560	10583
Sucrose 6-Phosphate	107830	118529	98416	62683	77880	152791	137547	118937	127873	139153	127025	179188	155943	171588	174172	155054	152125	150147	155172	175644	128280	52688	104607	94557	49294	40994	49839	46562	48626	220	111	60	109126	118924	118976	125726	127460	125913
Adenosine diphosphate	55084	47513	45165	20438	42135	83406	75667	64055	60882	57834	49777	61613	57790	65544	69961	69735	65077	56123	66807	64092	84565	77464	100487	70943	133700	99967	149614	145713	97708	226	339	134	71201	76358	72319	70618	78288	73073
Guanosine diphosphate	48748	37809	44454	14874	36392	67495	67301	54577	55194	49920	55772	74090	61854	73581	90463	56179	61103	59297	62015	62002	41291	31362	34025	28023	41197	32154	44904	41077	35210	524	182	78	48745	52179	51987	51415	50589	46388
Flavin mononucleotide	6781	14443	17101	11664	20988	27724	25730	24990	23109	12548	13075	15530	14323	16700	20485	20108	17903	18357	9121	15477	19814	23459	22766	21248	22342	20404	23547	11004	19781	0	44	0	13110	13544	12506	12256	11217	10948
Cytidine triphosphate	42679	37976	36664	13959	30661	47688	60482	38368	37297	46506	20095	27896	21667	23475	34119	29454	27534	32115	26254	25264	15486	2881	6141	5789	4462	2861	5564	4334	2982	521	122	148	24221	27006	26799	27983	28426	27389
Raffinose	596	607	720	404	626	871	704	485	630	823	1716	1833	1743	2030	2022	2264	2568	1851	1951	2032	2332	2237	2672	2159	2401	1759	2624	2528	2212	0	0	0	1486	1648	1568	1978	1733	1595
Adenosine triphosphate	74320	71981	69378	34537	64209	82266	83128	75323	61222	74861	20033	30160	23755	23086	33129	37161	33230	31139	33390	30087	85342	59518	74265	57305	171865	142980	176460	176462	133162	572	402	385	68753	75638	70524	77115	76892	73052
Taurocholic acid	4018	3988	4254	1987	2678	5134	3647	3983	2800	3549	1511	2173	1239	1863	2280	1648	2040	1621	2050	2251	7003	6770	9581	5524	4782	5420	7684	6327	4812	0	0	0	2695	4337	3974	4874	5395	4168
Guanosine triphosphate	44064	37153	37761	11192	34444	43095	55433	35730	34279	45261	20395	26368	22600	23194	32487	26604	24027	25099	21458	19373	19640	10468	12083	9457	20005	17009	22799	21769	19716	907	426	365	28287	30216	26847	28679	29291	28111
Uridine diphosphate glucose	111042	93353	98759	55371	103741	84224	67093	77133	46962	76778	37109	57203	41763	44880	54826	37077	37843	35683	36545	39246	92689	214318	211171	123918	227074	184286	248380	246489	197429	0	0	0	103930	110388	100529	104851	104434	104378
Uridine diphosphate-N-acetylglucosamine	20548	19550	18542	12431	17642	15475	12855	18547	7455	17577	13015	18491	17271	15748	18921	11638	11265	9405	9650	9132	55092	207768	175752	120840	193566	175215	201819	216119	174764	0	0	0	55932	59813	60254	61954	61801	60713
Oxidized glutathione	2544	1720	1498	893	974	2253	2131	2156	2218	2659	4295	6218	5689	7360	6773	4907	5048	5136	5268	5166	1847	953	990	994	1180	811	1200	1716	896	0	0	0	3875	4151	4094	4491	4941	5094
NAD	527687	500865	463990	261024	470894	632276	571855	536167	491085	592192	461782	572122	534616	606491	619205	557065	559586	531472	534638	600093	726379	688999	827339	658323	615079	493732	668291	607390	515758	290	59	50	534758	577505	597827	591746	553384	608667
NADH	15672	5479	16504	11710	5328	39952	23158	18900	9723	8623	43785	45434	54133	51856	80625	35984	45700	10605	45505	52147	13810	26749	79693	29993	9815	18832	29562	23884	29383	0	0	0	29886	29919	28758	29082	28180	29189
NADP	27733	22980	23458	10404	24210	33813	31268	30249	25846	33309	20145	19520	20752	22227	26514	22913	22102	21520	21501	23825	37174	32162	35712	29779	29210	24862	31370	30646	28263	127	0	0	27851	27678	27964	28378	27183	26674
Coenzyme A	332420	325918	370762	149049	408597	524879	406279	411277	300801	351429	269246	351324	347615	364953	433294	345048	321242	294214	325308	325852	527225	599833	648035	542293	444923	381763	494660	424001	468314	780	531	381	380942	400704	404097	411011	407157	409027
FAD	171555	215501	242410	155892	281115	375599	374183	343255	319657	232067	166272	183441	182790	197049	250755	232105	228368	207464	149783	195002	320493	316103	312639	291722	275763	252325	304581	196032	252287	0	0	0	235192	236640	232853	217919	214319	208169
Acetyl-CoA	668219	651651	674386	345212	678990	788046	749591	671216	759745	728757	549584	640197	588873	624016	639666	688029	695120	725240	675199	707737	491479	276823	320162	288384	309624	264378	328616	275747	273855	107	0	0	552526	577018	578211	577564	586435	585940
Isobutyryl-CoA	4929	4407	4864	1775	7199	19732	18623	15956	15979	18852	6145	7609	7431	7234	8307	4069	5035	6324	5036	4756	1734	2099	1366	1103	2586	2636	2519	3015	4576	0	0	0	7037	6615	7159	7162	7703	7277
Isovaleryl-CoA	16905	14503	16139	9538	19270	19562	15775	23215	13286	17273	12099	13417	15138	15804	16626	10819	11047	13973	11940	11060	7892	9352	7029	5484	10364	9992	10881	9869	13582	0	0	0	12752	14022	13282	13199	13778	12858
`
ATP ratio	1.349212112	1.514974849	1.536100963	1.68984245	1.523887504	0.986331919	1.09860309	1.175911326	1.005584573	1.294411592	0.402454949	0.489507085	0.411057276	0.352221409	0.473535255	0.532888793	0.510625874	0.554834916	0.499797925	0.469434563	1.009188198	0.768331096	0.739050822	0.80776116	1.285452506	1.43027199	1.17943508	1.211024411	1.362856675
NADH ratio	0.029699424	0.010939075	0.035569732	0.044861775	0.011314648	0.063187595	0.04049628	0.035250211	0.019799016	0.014561156	0.094817468	0.079413132	0.101255855	0.085501681	0.130207282	0.064595694	0.081667518	0.019954015	0.085113666	0.086898197	0.019012114	0.038822988	0.096324481	0.045559702	0.0159573	0.03814215	0.044235221	0.039322346	0.056970517
